# Deriving genetic codes for molecular phenotypes from first principles

**DOI:** 10.1101/2022.08.15.503769

**Authors:** Salil S. Bhate, Anna Seigal, Juan Caicedo

## Abstract

The genetic code is a formal principle that determines which proteins an organism can produce from only its genome sequence, without mechanistic modeling. Whether similar formal principles govern the relationship between genome sequence and phenotype across scales – from molecules to cells to tissues – is unknown. Here, we show that a single formal principle – structural correspondence — underlies the relationship between phenotype and genome sequence across scales. We represent phenotypes and the genome as graphs and find mappings between them using structure preservation as the sole constraint. Combinatorial richness in phenotypes more tightly constrains which mappings preserve that structure. Thus, phenotypic structure predicts genetic associations independently of covariation with genotype. This principle rediscovers the amino acid code without prior knowledge of translation or coding sequences, using just one protein and genome sequence as input. We benchmark this principle: applied to phenotypes at the cell, tissue and organ scales, the mappings correctly predict established associations and are driven by transcription factor motifs. Applied to cancer tissue images, we find regulators of spatial gene expression in immune cells. We thus offer a first-principles framework to relate genome sequence with phenotypic structure and guide mechanistic discovery across scales.
