## Supplementary Tables for "Deriving genetic codes for molecular phenotypes from first principles"

### Sheet: Table S1
Supplementary Table S1: Mapping regions from Zhao et al. Nat. Gen. Nov 2019 to Allen brain atlas regions
Volume GWAS region	Allen atlas region
left.thalamus.proper	anterior/lateral/medial group of nuclei, left
right.thalamus.proper	anterior/lateral/medial group of nuclei, right
left.amygdala	basolateral/basomedial/cortico-medial group, left
right.amygdala	basolateral/basomedial/cortico-medial group, right
left.caudate	caudate nucleus, head/body/tail, left
right.caudate	caudate nucleus, head/body/tail, right
right.cerebellum.white.matter	cerebellar white matter
left.cerebellum.white.matter	cerebellar white matter
left.caudal.anterior.cingulate	cingulate gyrus, frontal part, left
left.rostral.anterior.cingulate	cingulate gyrus, frontal part, left, superior/inferior bank
right.rostral.anterior.cingulate	cingulate gyrus, frontal part, right
right.caudal.anterior.cingulate	cingulate gyrus, frontal part, right
left.isthmus.cingulate	cingulate gyrus, parietal part, left
left.posterior.cingulate	cingulate gyrus, parietal part, left
right.posterior.cingulate	cingulate gyrus, parietal part, right
right.isthmus.cingulate	cingulate gyrus, parietal part, right
left.cerebellum.exterior	Crus I/Crus II, left, lateral hemisphere
right.cerebellum.exterior	Crus I/Crus II, right, lateral hemisphere or cerebellar lobules
left.cuneus	cuneus, left, peristriate/striate
right.cuneus	cuneus, right, peristriate/striate
left.fusiform	fusiform gyrus, left
right.fusiform	fusiform gyrus, right
left.pallidum	globus pallidus, external/internal segment, left
right.pallidum	globus pallidus, external/internal segment, right
left.hippocampus	hippocampus/subiculum, left
right.hippocampus	hippocampus/subiculum, right
left.pars.opercularis	inferior frontal gyrus, opercular part, left
right.pars.opercularis	inferior frontal gyrus, opercular part, right
left.pars.orbitalis	inferior frontal gyrus, orbital part, left
right.pars.orbitalis	inferior frontal gyrus, orbital part, right
left.pars.triangularis	inferior frontal gyrus, triangular part, left
right.pars.triangularis	inferior frontal gyrus, triangular part, right
left.inferior.parietal	inferior parietal lobule, left
right.inferior.parietal	inferior parietal lobule, right
left.inferior.temporal	inferior temporal gyrus, left
right.inferior.temporal	inferior temporal gyrus, right
left.lateral.orbitofrontal	lateral orbital gyrus, left
right.lateral.orbitofrontal	lateral orbital gyrus, right
left.lingual	lingual gyrus, left
left.pericalcarine	lingual gyrus, left, striate
right.lingual	lingual gyrus, right
cerebellar.vermal.lobules.I_V	lobules I-V, cerebellum
cerebellar.vermal.lobules.VIII_X	lobules VIIIA/B, cerebellum
left.insula	long/short insular gyri, left
right.insula	long/short insular gyri, right
left.medial.orbitofrontal	medial orbital gyrus, left
right.medial.orbitofrontal	medial orbital gyrus, right
left.caudal.middle.frontal	middle frontal gyrus, left
left.rostral.middle.frontal	middle frontal gyrus, left
right.caudal.middle.frontal	middle frontal gyrus, right
right.rostral.middle.frontal	middle frontal gyrus, right
left.middle.temporal	middle temporal gyrus, left
right.middle.temporal	middle temporal gyrus, right
left.accumbens.area	nucleus accumbens, left
right.accumbens.area	nucleus accumbens, right
left.lateral.occipital	occipito-temporal gyrus, left
right.lateral.occipital	occipito-temporal gyrus, right
left.paracentral	paracentral lobule, anterior part, left
right.paracentral	paracentral lobule, anterior part, right
left.parahippocampal	parahippocampal gyrus, left
left.entorhinal	parahippocampal gyrus, left
right.entorhinal	parahippocampal gyrus, right
right.parahippocampal	parahippocampal gyrus, right
left.postcentral	postcentral gyrus, left
right.postcentral	postcentral gyrus, right
left.precentral	precentral gyrus, left
right.precentral	precentral gyrus, right
left.precuneus	precuneus, left, inferior/superior lateral bank of gyrus
right.precuneus	precuneus, right, inferior/superior lateral bank
left.putamen	putamen, left
right.putamen	putamen, right
left.basal.forebrain	substantia innominata, left
right.basal.forebrain	substantia innominata, right
left.superior.frontal	superior frontal gyrus, left
right.superior.frontal	superior frontal gyrus, right
left.superior.parietal	superior parietal lobule, left, inferior/superior bank
right.superior.parietal	superior parietal lobule, right
left.superior.temporal	superior temporal gyrus, left
right.superior.temporal	superior temporal gyrus, right
left.supramarginal	supramarginal gyrus, left
right.supramarginal	supramarginal gyrus, right
left.transverse.temporal	transverse gyri, left
right.transverse.temporal	transverse gyri, right
left.ventral.DC	ventral tegmental area, left
right.ventral.DC	ventral tegmental area, right
cerebellar.vermal.lobules.VI.VII	VI, paravermis/VIIAf/At

### Sheet: Table S2
Table S2: Chip-seq peak files downloaded from CHIP-atlas
TF	Cell Type	Donwload Link	ID	Genome
SPI1	HSC	https://chip-atlas.dbcls.jp/data/hg38/eachData/bed05/SRX038910.05.bed	SRX038910.05.bed	hg38
SPI1	Monocyte	https://chip-atlas.dbcls.jp/data/hg38/eachData/bed10/SRX093183.10.bed	SRX093183.10.bed	hg38
IRF8	Thp1	https://chip-atlas.dbcls.jp/data/hg38/eachData/bed05/SRX5141102.05.bed	SRX5141102.05.bed	hg38
TCF7	DND41	https://chip-atlas.dbcls.jp/data/hg38/eachData/bed05/SRX10774913.05.bed	SRX10774913.05.bed	hg38
PAX5	GM12892	https://chip-atlas.dbcls.jp/data/hg38/eachData/bed10/SRX100379.10.bed	SRX100379.10.bed	hg38
TAL1	Pro-erythroblast	https://chip-atlas.dbcls.jp/data/hg38/eachData/bed05/SRX029598.05.bed	SRX029598.05.bed	hg38
MEIS1	HSC	https://chip-atlas.dbcls.jp/data/hg38/eachData/bed05/SRX038916.05.bed	SRX038916.05.bed	hg38
GATA2	HSC	https://chip-atlas.dbcls.jp/data/hg38/eachData/bed05/SRX100320.05.bed	SRX100320.05.bed	hg38
GATA1	HSC	https://chip-atlas.dbcls.jp/data/hg38/eachData/bed05/SRX1089823.05.bed	SRX1089823.05.bed	hg38
RUNX1	HSC	https://chip-atlas.dbcls.jp/data/hg38/eachData/bed05/SRX1089834.05.bed	SRX1089834.05.bed	hg38
GATA1	Erythroblast	https://chip-atlas.dbcls.jp/data/hg38/eachData/bed10/SRX099230.10.bed	SRX099230.10.bed	hg38
GATA1	Megakaryocyte	https://chip-atlas.dbcls.jp/data/hg38/eachData/bed05/SRX029433.05.bed	SRX029433.05.bed	hg38
GATA3	Jurkat	https://chip-atlas.dbcls.jp/data/hg38/eachData/bed05/SRX1041802.05.bed	SRX1041802.05.bed	hg38
CEBPA	K562	https://chip-atlas.dbcls.jp/data/hg38/eachData/bed05/SRX097105.05.bed	SRX097105.05.bed	hg38
NKX2-5	Cardiomy.	https://chip-atlas.dbcls.jp/data/hg38/eachData/bed05/SRX9284027.05.bed	SRX9284027.05.bed	hg38
PDX1	PP	https://chip-atlas.dbcls.jp/data/hg38/eachData/bed05/SRX3395151.05.bed	SRX3395151.05.bed	hg38
SOX9	PP	https://chip-atlas.dbcls.jp/data/hg38/eachData/bed05/SRX718108.05.bed	SRX718108.05.bed	hg38
Tcf7	Mouse Naïve CD8 T	https://chip-atlas.dbcls.jp/data/mm10/eachData/bed05/SRX9833106.05.bed	SRX9833106.05.bed	mm10
Cebpa	Mouse monocytes	https://chip-atlas.dbcls.jp/data/mm10/eachData/bed05/SRX9269217.05.bed	SRX9269217.05.bed	mm10
Gata3	Mouse CD4+ T	https://chip-atlas.dbcls.jp/data/mm10/eachData/bed05/SRX1144904.05.bed	SRX1144904.05.bed	mm10
Gata2	Mouse HSC	https://chip-atlas.dbcls.jp/data/mm10/eachData/bed05/SRX035992.05.bed	SRX035992.05.bed	mm10
